# Skin metatranscriptomics reveals landscape of variation in microbial activity and gene expression across the human body

**DOI:** 10.1101/2024.12.02.626500

**Authors:** Minghao Chia, Amanda Ng Hui Qi, Aarthi Ravikrishnan, Ahmad Nazri Mohamed Naim, Stephen Wearne, John Common, Niranjan Nagarajan

## Abstract

The skin microbiome plays an important role in immune homeostasis and skin health, and yet our understanding of *in vivo* microbial gene activity is hindered by the lack of a robust, non-invasive protocol for metatranscriptomics across skin sites. Circumventing the challenges of low microbial biomass, host contamination, and RNA stability, we developed a clinically tractable skin metatranscriptomics workflow that provides high technical reproducibility of profiles (Pearson r>0.95), uniform coverage across gene bodies, and strong enrichment of microbial mRNAs (2.5-40×). Applying this protocol to a cohort of healthy adults (n=27) across five different skin sites (n=102, paired metatranscriptomes and metagenomes), identified a striking divergence between transcriptomic and genomic abundances, with *Staphylococcus* species and the skin fungi *Malassezia* having an outsized contribution to the metatranscriptomic landscape at most sites despite their modest representation in metagenomes. Species-level analysis showed skin site-specific enrichment of gene expression (e.g. increased levels of secreted fungal phospholipase C on cheeks relative to scalp), and revealed how key pathways were transcriptionally active *in vivo* (e.g. propionate and 4-aminobutyrate metabolism, potentially impacting skin barrier function). Gene-level analysis identified diverse antimicrobial genes transcribed by skin commensals *in situ*, including several uncharacterized bacteriocins, some of which are expressed at levels comparable to known antimicrobial genes. Correlation of microbial gene expression with organismal abundances uncovered >20 genes that putatively mediate interactions between microbes (e.g. a secreted *Malassezia restricta* protein with strongly negative *in vivo* association with *Cutibacterium acnes*; Spearman ρ>0.7). This work showcases the potential for leveraging skin metatranscriptomics to identify microbes whose activities play an outsized role in the community, and for uncovering pivotal microbial pathways and biomarkers linked to skin health and disease.
