## Supplementary Data 7 for "Skin metatranscriptomics reveals landscape of variation in microbial activity and gene expression across the human body"

### Sheet: Tw_vs_log_phase
ID	Description	Set Size	Enrichment Score	NES	p-value	p-adjust	q-value	rank	Leading Edge	Core Enrichment	Set Annotation	Comparison
GO:0005990	lactose catabolic process	11	-0.894661	-2.24155	1.55977e-06	0.000272959	0.000267623	204	tags=91%, list=6%, signal=85%	cluster_3461/cluster_3821/cluster_3789/cluster_1461/cluster_1415/cluster_21264/cluster_1547/cluster_1471/cluster_4222/cluster_475	GO_BP	Tw_vs_log_phase
GO:0009313	oligosaccharide catabolic process	11	-0.894661	-2.24155	1.55977e-06	0.000272959	0.000267623	204	tags=91%, list=6%, signal=85%	cluster_3461/cluster_3821/cluster_3789/cluster_1461/cluster_1415/cluster_21264/cluster_1547/cluster_1471/cluster_4222/cluster_475	GO_BP	Tw_vs_log_phase
GO:0046352	disaccharide catabolic process	11	-0.894661	-2.24155	1.55977e-06	0.000272959	0.000267623	204	tags=91%, list=6%, signal=85%	cluster_3461/cluster_3821/cluster_3789/cluster_1461/cluster_1415/cluster_21264/cluster_1547/cluster_1471/cluster_4222/cluster_475	GO_BP	Tw_vs_log_phase
GO:1901575	organic substance catabolic process	149	-0.349051	-1.59407	0.000164242	0.0215567	0.0211353	249	tags=27%, list=8%, signal=26%	cluster_2031/cluster_21249/cluster_1941/cluster_328/cluster_359/cluster_2778/cluster_1686/cluster_3821/cluster_3630/cluster_3789/cluster_1810/cluster_2580/cluster_2602/cluster_379/cluster_1090/cluster_1911/cluster_581/cluster_675/cluster_337/cluster_10036/cluster_1419/cluster_1461/cluster_4973/cluster_14844/cluster_1415/cluster_10025/cluster_21264/cluster_1547/cluster_20724/cluster_5264/cluster_5…	GO_BP	Tw_vs_log_phase
GO:0044275	cellular carbohydrate catabolic process	22	-0.671791	-2.05533	0.000233884	0.0245578	0.0240777	204	tags=45%, list=6%, signal=43%	cluster_3821/cluster_3789/cluster_1461/cluster_1415/cluster_21264/cluster_1547/cluster_2669/cluster_1471/cluster_4222/cluster_475	GO_BP	Tw_vs_log_phase
GO:0030001	metal ion transport	49	0.709098	1.58413	0.000467996	0.0409496	0.0401491	534	tags=35%, list=17%, signal=29%	cluster_2534/cluster_2202/cluster_2868/cluster_2072/cluster_13153/cluster_1949/cluster_4306/cluster_21984/cluster_505/cluster_993/cluster_3367/cluster_10128/cluster_2714/cluster_11964/cluster_4685/cluster_14606/cluster_763	GO_BP	Tw_vs_log_phase

### Sheet: Tw_vs_OS
ID	Description	Set Size	Enrichment Score	NES	p-value	p-adjust	q-value	rank	Leading Edge	Core Enrichment	Set Annotation	Comparison
GO:0005507	copper ion binding	15	0.871577	1.5779	9.14638e-05	0.0199391	0.0192555	61	tags=20%, list=2%, signal=20%	cluster_2534/cluster_2072/cluster_13153	GO_MF	Tw_vs_osmotic_stress

### Sheet: Tw_vs_stat_phase
ID	Description	Set Size	Enrichment Score	NES	p-value	p-adjust	q-value	rank	Leading Edge	Core Enrichment	Set Annotation	Comparison
GO:0005990	lactose catabolic process	11	-0.915599	-2.35851	3.79408e-07	6.56376e-05	5.85753e-05	139	tags=82%, list=5%, signal=78%	cluster_3789/cluster_3821/cluster_21264/cluster_1547/cluster_1461/cluster_1415/cluster_4222/cluster_1471/cluster_475	GO_BP	Tw_vs_stationary_phase
GO:0009313	oligosaccharide catabolic process	11	-0.915599	-2.35851	3.79408e-07	6.56376e-05	5.85753e-05	139	tags=82%, list=5%, signal=78%	cluster_3789/cluster_3821/cluster_21264/cluster_1547/cluster_1461/cluster_1415/cluster_4222/cluster_1471/cluster_475	GO_BP	Tw_vs_stationary_phase
GO:0046352	disaccharide catabolic process	11	-0.915599	-2.35851	3.79408e-07	6.56376e-05	5.85753e-05	139	tags=82%, list=5%, signal=78%	cluster_3789/cluster_3821/cluster_21264/cluster_1547/cluster_1461/cluster_1415/cluster_4222/cluster_1471/cluster_475	GO_BP	Tw_vs_stationary_phase
GO:0005988	lactose metabolic process	14	-0.761941	-2.09921	0.000194223	0.0252004	0.022489	139	tags=64%, list=5%, signal=62%	cluster_3789/cluster_3821/cluster_21264/cluster_1547/cluster_1461/cluster_1415/cluster_4222/cluster_1471/cluster_475	GO_BP	Tw_vs_stationary_phase
GO:0044419	biological process involved in interspecies interaction between organisms	82	0.587859	1.61013	0.000270519	0.0280798	0.0250586	371	tags=33%, list=12%, signal=30%	cluster_5867/cluster_3723/cluster_4597/cluster_2587/cluster_20214/cluster_9220/cluster_12918/cluster_7879/cluster_3095/cluster_1514/cluster_9221/cluster_6426/cluster_13448/cluster_6220/cluster_17652/cluster_10143/cluster_4778/cluster_5095/cluster_14650/cluster_12994/cluster_7813/cluster_4554/cluster_2578/cluster_21410/cluster_2340/cluster_2386/cluster_4380	GO_BP	Tw_vs_stationary_phase
GO:0044275	cellular carbohydrate catabolic process	21	-0.653078	-2.03625	0.000373593	0.0323158	0.0288388	250	tags=48%, list=8%, signal=44%	cluster_584/cluster_3789/cluster_3821/cluster_21264/cluster_1547/cluster_1461/cluster_1415/cluster_4222/cluster_1471/cluster_475	GO_BP	Tw_vs_stationary_phase
GO:0007154	cell communication	86	-0.391645	-1.66594	0.000600551	0.0445265	0.0397357	487	tags=37%, list=16%, signal=32%	cluster_1260/cluster_1341/cluster_299/cluster_2470/cluster_1129/cluster_2031/cluster_999/cluster_1785/cluster_3433/cluster_14/cluster_239/cluster_11092/cluster_4605/cluster_765/cluster_4345/cluster_20893/cluster_1219/cluster_6866/cluster_7306/cluster_1182/cluster_7341/cluster_1197/cluster_881/cluster_1138/cluster_7296/cluster_5608/cluster_523/cluster_1206/cluster_1967/cluster_1028/cluster_1736/cl…	GO_BP	Tw_vs_stationary_phase
GO:0009311	oligosaccharide metabolic process	21	-0.634155	-1.97725	0.00071029	0.0460801	0.041122	139	tags=43%, list=5%, signal=41%	cluster_3789/cluster_3821/cluster_21264/cluster_1547/cluster_1461/cluster_1415/cluster_4222/cluster_1471/cluster_475	GO_BP	Tw_vs_stationary_phase
map00052	Galactose metabolism	29	-0.66212	-2.23801	1.83267e-05	0.00164941	0.00152401	247	tags=48%, list=8%, signal=45%	cluster_4/cluster_26/cluster_3789/cluster_3821/cluster_3937/cluster_1103/cluster_21264/cluster_1547/cluster_526/cluster_1461/cluster_1415/cluster_4222/cluster_1471/cluster_475	KEGG	Tw_vs_stationary_phase
