## Supplementary Data 8 for "Skin metatranscriptomics reveals landscape of variation in microbial activity and gene expression across the human body"

### Sheet: Staphylococcus epidermidis
Group	Reaction	Subsystems	Beta estimate	Standard Error	p-value	FDR-adjusted p-value
Sebaceous	ACKr	Pyruvate metabolism	-5.24993	0.505681	2.83775e-24	2.0056e-23
Stationary	ACKr	Pyruvate metabolism	-7.2563	0.505681	2.50007e-43	2.02719e-42
Toe	ACKr	Pyruvate metabolism	4.02465	0.505681	3.87975e-15	2.53639e-14
Sebaceous	ACt2r	Transport, extracellular	-6.79658	0.435224	2.42784e-50	2.05629e-49
Stationary	ACt2r	Transport, extracellular	-4.49499	0.435224	4.7658e-24	3.34566e-23
Toe	ACt2r	Transport, extracellular	-3.85765	0.435224	2.62438e-18	1.75406e-17
Sebaceous	ADK1	Nucleotide interconversion	2.34347	0.117559	5.91027e-77	6.15138e-76
Stationary	ADK1	Nucleotide interconversion	2.73849	0.117559	6.47479e-100	9.74478e-99
Sebaceous	ADNCNT3tc	Transport, extracellular	-3.17502	0.147068	4.66418e-88	5.64016e-87
Toe	ADNCNT3tc	Transport, extracellular	-3.17611	0.147068	4.15081e-88	5.26749e-87
Stationary	ALAD_R	Alanine and aspartate metabolism	-3.50744	0.386629	4.44518e-19	2.99013e-18
Stationary	ALAR	Alanine and aspartate metabolism	3.83274	0.128861	2.59045e-147	4.47869e-146
Stationary	ALATA_D	Glutamate metabolism	3.8299	0.128872	3.98156e-147	6.79665e-146
Sebaceous	ALCD2x	Glycolysis/gluconeogenesis	7.86065	0.414272	1.01467e-70	1.00602e-69
Stationary	ALCD2x	Glycolysis/gluconeogenesis	4.26685	0.414272	6.25633e-24	4.34825e-23
Toe	ALCD2x	Glycolysis/gluconeogenesis	4.79875	0.414272	1.53516e-29	1.11126e-28
Sebaceous	ASAD	Glycine, serine, alanine, and threonine metabolism	-3.90022	0.0983613	5.0654e-223	1.00922e-221
Toe	ASAD	Glycine, serine, alanine, and threonine metabolism	-3.56218	0.0983613	9.50207e-197	1.72855e-195
Sebaceous	ASPKi	Glycine, serine, alanine, and threonine metabolism	3.90022	0.0983613	5.0654e-223	1.00922e-221
Toe	ASPKi	Glycine, serine, alanine, and threonine metabolism	3.56218	0.0983613	9.50207e-197	1.72855e-195
Sebaceous	ASPTA	Alanine and aspartate metabolism	-2.49379	0.153096	3.16518e-54	2.75898e-53
Toe	ASPTA	Alanine and aspartate metabolism	-2.11421	0.153096	1.81815e-40	1.43531e-39
Sebaceous	BPNT	Nucleotide interconversion	2.28889	0.117353	3.85278e-74	3.88851e-73
Stationary	BPNT	Nucleotide interconversion	2.72234	0.117353	3.12026e-99	4.52214e-98
Sebaceous	CYSTGL	Methionine and cysteine metabolism	3.90049	0.0983742	5.28883e-223	1.04379e-221
Toe	CYSTGL	Methionine and cysteine metabolism	3.56206	0.0983742	1.05514e-196	1.90289e-195
Sebaceous	DADNt2r	Transport, extracellular	3.17469	0.147085	5.02704e-88	5.87518e-87
Toe	DADNt2r	Transport, extracellular	3.17625	0.147085	4.25529e-88	5.26749e-87
Sebaceous	DRPAr	Pentose phosphate pathway	3.17469	0.147085	5.02704e-88	5.87518e-87
Toe	DRPAr	Pentose phosphate pathway	3.17625	0.147085	4.25529e-88	5.26749e-87
Toe	ENO	Glycolysis/gluconeogenesis	-2.0057	0.16952	1.10078e-30	8.16609e-30
Sebaceous	ETOHt	Transport, extracellular	7.86065	0.414272	1.01467e-70	1.00602e-69
Stationary	ETOHt	Transport, extracellular	4.26685	0.414272	6.25633e-24	4.34825e-23
Toe	ETOHt	Transport, extracellular	4.79875	0.414272	1.53516e-29	1.11126e-28
Sebaceous	EX_ac(e)	Exchange/demand reaction	6.79658	0.435224	2.42784e-50	2.05629e-49
Stationary	EX_ac(e)	Exchange/demand reaction	4.49499	0.435224	4.7658e-24	3.34566e-23
Toe	EX_ac(e)	Exchange/demand reaction	3.85765	0.435224	2.62438e-18	1.75406e-17
Sebaceous	EX_adn(e)	Exchange/demand reaction	3.17502	0.147068	4.66418e-88	5.64016e-87
Toe	EX_adn(e)	Exchange/demand reaction	3.17611	0.147068	4.15081e-88	5.26749e-87
Sebaceous	EX_dad_2(e)	Exchange/demand reaction	-3.17469	0.147085	5.02704e-88	5.87518e-87
Toe	EX_dad_2(e)	Exchange/demand reaction	-3.17625	0.147085	4.25529e-88	5.26749e-87
Sebaceous	EX_etoh(e)	Exchange/demand reaction	-7.86065	0.414272	1.01467e-70	1.00602e-69
Stationary	EX_etoh(e)	Exchange/demand reaction	-4.26685	0.414272	6.25633e-24	4.34825e-23
Toe	EX_etoh(e)	Exchange/demand reaction	-4.79875	0.414272	1.53516e-29	1.11126e-28
Sebaceous	EX_gln_L(e)	Exchange/demand reaction	-5.92716	0.239395	2.26996e-110	3.49173e-109
Stationary	EX_gln_L(e)	Exchange/demand reaction	-2.21246	0.239395	1.01646e-19	6.85944e-19
Toe	EX_gln_L(e)	Exchange/demand reaction	-5.92716	0.239395	2.26996e-110	3.49173e-109
Sebaceous	EX_glu_L(e)	Exchange/demand reaction	2.33057	0.182438	3.31867e-35	2.58092e-34
Stationary	EX_glu_L(e)	Exchange/demand reaction	2.88032	0.182438	2.53717e-51	2.16644e-50
Toe	EX_glu_L(e)	Exchange/demand reaction	2.54023	0.182438	4.58744e-41	3.6352e-40
Toe	EX_h2o(e)	Exchange/demand reaction	-5.89418	0.693276	5.26685e-17	3.47579e-16
Sebaceous	EX_nh4(e)	Exchange/demand reaction	8.428	0.471323	7.91733e-64	7.56304e-63
Stationary	EX_nh4(e)	Exchange/demand reaction	3.36208	0.471323	1.65836e-12	1.02946e-11
Toe	EX_nh4(e)	Exchange/demand reaction	8.27482	0.471323	7.9819e-62	7.32374e-61
Sebaceous	EX_ppa(e)	Exchange/demand reaction	4.16766	0.190851	9.23124e-90	1.25401e-88
Toe	EX_ppa(e)	Exchange/demand reaction	3.82802	0.190851	9.11423e-78	9.5814e-77
Sebaceous	EX_pro_L(e)	Exchange/demand reaction	2.33013	0.109297	3.20905e-86	3.46048e-85
Toe	EX_pro_L(e)	Exchange/demand reaction	2.33148	0.109297	2.64268e-86	2.94068e-85
Sebaceous	EX_so4(e)	Exchange/demand reaction	-2.28889	0.117353	3.85278e-74	3.88851e-73
Stationary	EX_so4(e)	Exchange/demand reaction	-2.72234	0.117353	3.12026e-99	4.52214e-98
Sebaceous	FBA	Glycolysis/gluconeogenesis	-5.4326	0.0759707	0	0
Toe	FBA	Glycolysis/gluconeogenesis	-5.4326	0.0759707	0	0
Sebaceous	FBA3	Pentose phosphate pathway	3.41659	0.0620879	0	0
Toe	FBA3	Pentose phosphate pathway	3.36972	0.0620879	0	0
Osmotic	G6PI	Glycolysis/gluconeogenesis	-4.49691	0.030145	0	0
Sebaceous	G6PI	Glycolysis/gluconeogenesis	-4.49691	0.030145	0	0
Stationary	G6PI	Glycolysis/gluconeogenesis	-4.49691	0.030145	0	0
Toe	G6PI	Glycolysis/gluconeogenesis	-4.49691	0.030145	0	0
Osmotic	G6PI3	Glycolysis/gluconeogenesis	-4.49691	0.030145	0	0
Sebaceous	G6PI3	Glycolysis/gluconeogenesis	-4.49691	0.030145	0	0
Stationary	G6PI3	Glycolysis/gluconeogenesis	-4.49691	0.030145	0	0
Toe	G6PI3	Glycolysis/gluconeogenesis	-4.49691	0.030145	0	0
Toe	GAPD	Glycolysis/gluconeogenesis	-2.0057	0.16952	1.10078e-30	8.16609e-30
Sebaceous	GLNS	Glutamate metabolism	-4.69489	0.175725	1.12114e-124	1.7904e-123
Stationary	GLNS	Glutamate metabolism	-4.97292	0.175725	1.90404e-136	3.13641e-135
Toe	GLNS	Glutamate metabolism	-4.69959	0.175725	7.11324e-125	1.14468e-123
Sebaceous	GLNt2r	Transport, extracellular	5.92716	0.239395	2.26996e-110	3.49173e-109
Stationary	GLNt2r	Transport, extracellular	2.21246	0.239395	1.01646e-19	6.85944e-19
Toe	GLNt2r	Transport, extracellular	5.92716	0.239395	2.26996e-110	3.49173e-109
Stationary	GLUR	Glutamate metabolism	3.82987	0.128872	3.99612e-147	6.79665e-146
Sebaceous	GLYD	Glycine, serine, alanine, and threonine metabolism	21.9462	0.566656	5.49271e-216	1.04461e-214
Stationary	GLYD	Glycine, serine, alanine, and threonine metabolism	2.06537	0.566656	0.00027859	0.0007844
Toe	GLYD	Glycine, serine, alanine, and threonine metabolism	21.9462	0.566656	5.49271e-216	1.04461e-214
Sebaceous	GLYDy	Glycine, serine, alanine, and threonine metabolism	-21.9462	0.566656	5.49271e-216	1.04461e-214
Stationary	GLYDy	Glycine, serine, alanine, and threonine metabolism	-2.06537	0.566656	0.00027859	0.0007844
Toe	GLYDy	Glycine, serine, alanine, and threonine metabolism	-21.9462	0.566656	5.49271e-216	1.04461e-214
Toe	H2Ot	Transport, extracellular	5.89418	0.693276	5.26685e-17	3.47579e-16
Sebaceous	LACLi	Pyruvate metabolism	-11.0353	0.444999	1.17372e-110	1.86017e-109
Stationary	LACLi	Pyruvate metabolism	-3.89626	0.444999	6.49549e-18	4.32757e-17
Toe	LACLi	Pyruvate metabolism	-3.66247	0.444999	4.66592e-16	3.05991e-15
Stationary	LDH_L	Glycolysis/gluconeogenesis	3.89626	0.468886	2.483e-16	1.63347e-15
Toe	LDH_L	Glycolysis/gluconeogenesis	-4.08017	0.468886	1.01705e-17	6.75448e-17
Sebaceous	NADH5	Respiration	-7.12495	0.2486	3.74998e-139	6.22615e-138
Toe	NADH5	Respiration	-7.12495	0.2486	3.74998e-139	6.22615e-138
Sebaceous	NAt3	Transport, extracellular	-2.77865	0.129981	1.29166e-86	1.45276e-85
Stationary	NAt3	Transport, extracellular	-2.77865	0.129981	1.29166e-86	1.45276e-85
Toe	NAt3	Transport, extracellular	-2.77865	0.129981	1.29166e-86	1.45276e-85
Sebaceous	NDPK1	Nucleotide interconversion	2.2981	0.117385	1.28482e-74	1.33061e-73
Stationary	NDPK1	Nucleotide interconversion	2.72528	0.117385	2.29636e-99	3.43142e-98
Sebaceous	NH4tb	Transport, extracellular	-8.428	0.471323	7.91733e-64	7.56304e-63
Stationary	NH4tb	Transport, extracellular	-3.36208	0.471323	1.65836e-12	1.02946e-11
Toe	NH4tb	Transport, extracellular	-8.27482	0.471323	7.9819e-62	7.32374e-61
Sebaceous	OBTFL	Propanoate metabolism	4.16766	0.190851	9.23124e-90	1.25401e-88
Toe	OBTFL	Propanoate metabolism	3.82802	0.190851	9.11423e-78	9.5814e-77
Sebaceous	P5CD	Glutamate metabolism	-2.33107	0.109288	2.73094e-86	2.97559e-85
Toe	P5CD	Glutamate metabolism	-2.33107	0.109288	2.73094e-86	2.97559e-85
Sebaceous	PFK	Glycolysis/gluconeogenesis	-5.4326	0.0759707	0	0
Toe	PFK	Glycolysis/gluconeogenesis	-5.4326	0.0759707	0	0
Sebaceous	PFK_3	Pentose phosphate pathway	3.41659	0.0620879	0	0
Toe	PFK_3	Pentose phosphate pathway	3.36972	0.0620879	0	0
Sebaceous	PFL	Pyruvate metabolism	7.4464	0.420976	1.23583e-62	1.16985e-61
Stationary	PFL	Pyruvate metabolism	5.16386	0.420976	9.78515e-33	7.471e-32
Toe	PGK	Glycolysis/gluconeogenesis	2.0057	0.16952	1.10078e-30	8.16609e-30
Toe	PGM	Glycolysis/gluconeogenesis	2.0057	0.16952	1.10078e-30	8.16609e-30
Sebaceous	PPAKr	Propanoate metabolism	4.16766	0.190851	9.23124e-90	1.25401e-88
Toe	PPAKr	Propanoate metabolism	3.82802	0.190851	9.11423e-78	9.5814e-77
Sebaceous	PPAt2	Transport, extracellular	4.16766	0.190851	9.23124e-90	1.25401e-88
Toe	PPAt2	Transport, extracellular	3.82802	0.190851	9.11423e-78	9.5814e-77
Sebaceous	PPIACPT	Pyruvate metabolism	2.35355	0.117963	4.55061e-77	4.75993e-76
Stationary	PPIACPT	Pyruvate metabolism	2.76131	0.117963	1.01712e-100	1.54189e-99
Sebaceous	PPM	Pentose phosphate pathway	-3.16576	0.147141	1.4849e-87	1.72578e-86
Toe	PPM	Pentose phosphate pathway	-3.1767	0.147141	4.6113e-88	5.64016e-87
Sebaceous	PROD2	Arginine and proline metabolism	-2.33107	0.109288	2.73094e-86	2.97559e-85
Toe	PROD2	Arginine and proline metabolism	-2.33107	0.109288	2.73094e-86	2.97559e-85
Sebaceous	PROt2r	Transport, extracellular	-2.33013	0.109297	3.20905e-86	3.46048e-85
Toe	PROt2r	Transport, extracellular	-2.33148	0.109297	2.64268e-86	2.94068e-85
Sebaceous	PTA2	Propanoate metabolism	4.16766	0.190851	9.23124e-90	1.25401e-88
Toe	PTA2	Propanoate metabolism	3.82802	0.190851	9.11423e-78	9.5814e-77
Sebaceous	PTAr	Pyruvate metabolism	2.89637	0.415254	4.95629e-12	3.04958e-11
Stationary	PTAr	Pyruvate metabolism	4.49499	0.415254	3.68621e-26	2.61408e-25
Toe	PTAr	Pyruvate metabolism	-4.01706	0.415254	2.15796e-21	1.47051e-20
Sebaceous	PUNP1	Nucleotide interconversion	-3.17502	0.147068	4.66418e-88	5.64016e-87
Toe	PUNP1	Nucleotide interconversion	-3.17611	0.147068	4.15081e-88	5.26749e-87
Sebaceous	PUNP2	Purine catabolism	3.17469	0.147085	5.02704e-88	5.87518e-87
Toe	PUNP2	Purine catabolism	3.17625	0.147085	4.25529e-88	5.26749e-87
Sebaceous	PYK	Glycolysis/gluconeogenesis	-3.29131	0.136789	2.32155e-105	3.54502e-104
Toe	PYK	Glycolysis/gluconeogenesis	-3.11098	0.136789	4.85814e-96	6.91377e-95
Sebaceous	RPE	Pentose phosphate pathway	-2.11718	0.0980187	3.92182e-88	5.12778e-87
Toe	RPE	Pentose phosphate pathway	-2.11718	0.0980187	3.92182e-88	5.12778e-87
Sebaceous	RPI	Pentose phosphate pathway	-2.11718	0.0980187	3.92182e-88	5.12778e-87
Toe	RPI	Pentose phosphate pathway	-2.11718	0.0980187	3.92182e-88	5.12778e-87
Sebaceous	SO4t2	Transport, extracellular	2.28889	0.117353	3.85278e-74	3.88851e-73
Stationary	SO4t2	Transport, extracellular	2.72234	0.117353	3.12026e-99	4.52214e-98
Sebaceous	TPI	Glycolysis/gluconeogenesis	-2.02151	0.121973	6.71074e-56	5.89868e-55
Toe	TPI	Glycolysis/gluconeogenesis	-2.06046	0.121973	8.41979e-58	7.43215e-57
Sebaceous	r0570	Pentose phosphate pathway	3.17469	0.147085	5.02704e-88	5.87518e-87
Toe	r0570	Pentose phosphate pathway	3.17625	0.147085	4.25529e-88	5.26749e-87
Sebaceous	r1144	Transport, extracellular	-2.77865	0.129981	1.29166e-86	1.45276e-85
Stationary	r1144	Transport, extracellular	-2.77865	0.129981	1.29166e-86	1.45276e-85
Toe	r1144	Transport, extracellular	-2.77865	0.129981	1.29166e-86	1.45276e-85
Osmotic	PGI	Glycolysis/gluconeogenesis	4.52581	0.0581691	0	0
Sebaceous	PGI	Glycolysis/gluconeogenesis	4.59924	0.0581691	0	0
Stationary	PGI	Glycolysis/gluconeogenesis	4.48095	0.0581691	0	0
Toe	PGI	Glycolysis/gluconeogenesis	4.5507	0.0581691	0	0
Sebaceous	ADSK	Nucleotide interconversion	2.28885	0.117352	3.86621e-74	3.88851e-73
Stationary	ADSK	Nucleotide interconversion	2.72223	0.117352	3.15599e-99	4.52214e-98
Sebaceous	APSRmq	Sulfur metabolism	2.28885	0.117352	3.86621e-74	3.88851e-73
Stationary	APSRmq	Sulfur metabolism	2.72223	0.117352	3.15599e-99	4.52214e-98
Stationary	NADH10	Respiration	2.71822	0.0870471	1.43024e-158	2.51434e-157
Sebaceous	SADT2	Sulfur metabolism	2.28885	0.117352	3.86621e-74	3.88851e-73
Stationary	SADT2	Sulfur metabolism	2.72223	0.117352	3.15599e-99	4.52214e-98
Sebaceous	ABUTD	beta-Alanine metabolism	9.34662	0.501128	1.17447e-68	1.14813e-67
Toe	ABUTD	beta-Alanine metabolism	13.6545	0.501128	1.32947e-128	2.15602e-127
Sebaceous	ABUTR	beta-Alanine metabolism	-9.34662	0.501128	1.17447e-68	1.14813e-67
Toe	ABUTR	beta-Alanine metabolism	-13.6545	0.501128	1.32947e-128	2.15602e-127
Sebaceous	HSDy	Glycine, serine, alanine, and threonine metabolism	-3.90021	0.0983608	5.05685e-223	1.00922e-221
Toe	HSDy	Glycine, serine, alanine, and threonine metabolism	-3.56218	0.0983608	9.46302e-197	1.72855e-195
Sebaceous	HSERTA	Methionine and cysteine metabolism	3.90021	0.0983608	5.05685e-223	1.00922e-221
Toe	HSERTA	Methionine and cysteine metabolism	3.56218	0.0983608	9.46302e-197	1.72855e-195
Sebaceous	L_LACD2	Pyruvate metabolism	7.3406	0.173889	1.89446e-242	3.96321e-241
Toe	L_LACD2	Pyruvate metabolism	7.74264	0.173889	8.42175e-260	1.77963e-258
Sebaceous	L_LACD3	Pyruvate metabolism	2.28489	0.078703	6.04046e-142	1.01908e-140
Sebaceous	METB1	Methionine and cysteine metabolism	3.90021	0.0983608	5.05685e-223	1.00922e-221
Toe	METB1	Methionine and cysteine metabolism	3.56218	0.0983608	9.46302e-197	1.72855e-195
Sebaceous	TALA	Pentose phosphate pathway	-4.47488	0.0380889	0	0
Toe	TALA	Pentose phosphate pathway	-4.42844	0.0380889	0	0
Toe	ALDD2x	Glycolysis/gluconeogenesis	4.31253	0.229056	8.86626e-70	8.74916e-69
