## Supplementary Data 9 for "Skin metatranscriptomics reveals landscape of variation in microbial activity and gene expression across the human body"

### Sheet: Cutibacterium acnes
Group	Reaction	Subsystems	Beta estimate	Standard Error	p-value	FDR-adjusted p-value
Scalp	ARGSL	Alanine and aspartate metabolism	-0.0655056	0.0107843	2.47685e-09	3.13941e-08
Scalp	ARGSSr	Alanine and aspartate metabolism	-0.0655056	0.0107843	2.47685e-09	3.13941e-08
Scalp	CBMKr	Arginine and proline metabolism	-0.0655056	0.0107843	2.47685e-09	3.13941e-08
Scalp	PRO1x	Arginine and proline metabolism	-0.350056	0.0142691	1.00582e-87	2.42833e-86
Scalp	FRD7	Citric acid cycle	-0.745955	0.164608	7.33373e-06	7.62434e-05
Scalp	FUM	Citric acid cycle	0.766209	0.160217	2.28566e-06	2.5192e-05
Scalp	MDH	Citric acid cycle	0.766209	0.160217	2.28566e-06	2.5192e-05
Scalp	SUCOAS	Citric acid cycle	-0.746059	0.164669	7.36869e-06	7.62434e-05
Scalp	EX_arg_L(e)	Exchange/demand reaction	-0.0644758	0.0108262	4.90176e-09	6.06144e-08
Scalp	EX_asp_L(e)	Exchange/demand reaction	0.0477914	0.0120905	8.84232e-05	0.00077294
Scalp	EX_for(e)	Exchange/demand reaction	0.830414	0.142537	1.02029e-08	1.20299e-07
Scalp	EX_h2o(e)	Exchange/demand reaction	-2.35836	0.347549	3.29073e-11	4.76685e-10
Scalp	EX_his_L(e)	Exchange/demand reaction	-0.380945	0.00861017	1.1687e-174	3.7033e-173
Scalp	EX_nh4(e)	Exchange/demand reaction	1.07106	0.0577448	8.90531e-59	1.88125e-57
Scalp	EX_ppa(e)	Exchange/demand reaction	-0.702674	0.170023	4.20402e-05	0.000380614
Scalp	EX_pro_L(e)	Exchange/demand reaction	0.38091	0.0130161	2.86164e-110	7.63605e-109
Scalp	EX_ser_L(e)	Exchange/demand reaction	-0.10964	0.0103019	5.67924e-24	9.92889e-23
Scalp	EX_orn(e)	Exchange/demand reaction	0.0354471	0.00487071	1.33163e-12	2.04587e-11
Scalp	DHFOR2	Folate metabolism	0.0057095	3.26001e-05	0	0
Scalp	DHFR	Folate metabolism	-0.00576297	8.94524e-05	1.05889e-243	5.96508e-242
Scalp	FOLR3	Folate metabolism	-0.00567072	3.23112e-05	0	0
Scalp	GLYCL	Folate metabolism	0.00998388	0.000994895	1.04804e-21	1.71405e-20
Scalp	P5CD	Glutamate metabolism	-0.350056	0.0142691	1.00582e-87	2.42833e-86
Scalp	GCCa	Glycine, serine, alanine, and threonine metabolism	-0.010589	0.000969176	4.67785e-25	8.78396e-24
Scalp	GCCb	Glycine, serine, alanine, and threonine metabolism	-0.010589	0.000969176	4.67785e-25	8.78396e-24
Scalp	GCCc	Glycine, serine, alanine, and threonine metabolism	-0.010589	0.000969176	4.67785e-25	8.78396e-24
Scalp	PFK(ppi)	Glycolysis/gluconeogenesis	-0.0741661	0.0150428	1.12015e-06	1.29071e-05
Scalp	IZPN	Histidine metabolism	0.381275	0.00855392	6.10183e-176	2.20973e-174
Scalp	NFLGLNH	Histidine metabolism	0.381275	0.00855392	6.10183e-176	2.20973e-174
Scalp	NFORGLUAH	Histidine metabolism	0.381275	0.00855392	6.10183e-176	2.20973e-174
Scalp	URCN	Histidine metabolism	0.381275	0.00855392	6.10183e-176	2.20973e-174
Scalp	HISD	Histidine metabolism	0.381275	0.00855392	6.10183e-176	2.20973e-174
Scalp	ADK1	Nucleotide interconversion	-0.0675888	0.0111156	2.38694e-09	3.13941e-08
Scalp	LARGNAT	Phenylalanine metabolism	1.0902e-13	4.9378e-15	7.90115e-76	1.82085e-74
Scalp	MME	Propanoate metabolism	-0.702674	0.170023	4.20402e-05	0.000380614
Scalp	MMM2r	Propanoate metabolism	-0.702674	0.170023	4.20402e-05	0.000380614
Scalp	PPAKr	Propanoate metabolism	-0.702674	0.170023	4.20402e-05	0.000380614
Scalp	PTA2	Propanoate metabolism	-0.702674	0.170023	4.20402e-05	0.000380614
Scalp	PYRCT	Propanoate metabolism	-0.702674	0.170023	4.20402e-05	0.000380614
Scalp	AICART	Purine synthesis	-1.15376e-13	1.59201e-15	1.05301e-266	6.67342e-265
Scalp	IMPC	Purine synthesis	-2.33929e-13	6.69401e-15	4.35814e-136	1.29975e-134
Scalp	NADH6	Respiration	-0.745942	0.1646	7.32941e-06	7.62434e-05
Scalp	ASPt2_3	Transport, extracellular	-0.0477914	0.0120905	8.84232e-05	0.00077294
Scalp	FORt2r	Transport, extracellular	-0.830414	0.142537	1.02029e-08	1.20299e-07
Scalp	H2Ot	Transport, extracellular	2.35836	0.347549	3.29073e-11	4.76685e-10
Scalp	HISt2r	Transport, extracellular	0.380945	0.00861017	1.1687e-174	3.7033e-173
Scalp	NH4tb	Transport, extracellular	-1.07106	0.0577448	8.90531e-59	1.88125e-57
Scalp	PPAt2r	Transport, extracellular	-0.702674	0.170023	4.20402e-05	0.000380614
Scalp	PROt2r	Transport, extracellular	-0.38091	0.0130161	2.86164e-110	7.63605e-109
Scalp	SERt2r	Transport, extracellular	0.10964	0.0103019	5.67924e-24	9.92889e-23
Scalp	r1667	Transport, extracellular	0.0354471	0.00487071	1.33163e-12	2.04587e-11
Scalp	TRPS2	Tryptophan metabolism	0.109996	0.0103474	6.32216e-24	1.06845e-22
Scalp	L_ARONR	Tyrosine metabolism	-1.15376e-13	1.59201e-15	1.05301e-266	6.67342e-265
Scalp	OCBT	Urea cycle	-0.0655056	0.0107843	2.47685e-09	3.13941e-08
Scalp	DHPPDA	Vitamin B2 metabolism	-0.00380633	2.17334e-05	0	0
Scalp	GTPCII	Vitamin B2 metabolism	-0.00380633	2.17334e-05	0	0
Scalp	DHPPDA2	Vitamin B2 metabolism	0.00378048	2.15408e-05	0	0
Scalp	GTPCII2	Vitamin B2 metabolism	0.00378048	2.15408e-05	0	0
