## Supplementary Data 11 for "Skin metatranscriptomics reveals landscape of variation in microbial activity and gene expression across the human body"

### Sheet: Malassezia assemblies
Organism Scientific Name	Organism Common Name	Organism Qualifier	Taxonomy id	Assembly Name	Assembly Accession	Source	Annotation	Level	Contig N50	Size	Submission Date	Gene Count	BioProject	BioSample
Malassezia restricta CBS 7877		strain: CBS 7877	425264	ASM16927v1	GCA_000169275.1	GenBank		Scaffold	1345	4628438	2007-11-02		PRJNA18721	SAMN02953678
Malassezia globosa CBS 7966		strain: CBS 7966	425265	ASM18169v1	GCA_000181695.1	GenBank	From INSDC submitter	Contig	654612	8958118	2007-11-02	4285	PRJNA18719	SAMN02953680
Malassezia sympodialis ATCC 42132		strain: ATCC 42132	1230383	ASM34930v2	GCA_000349305.2	GenBank	From INSDC submitter	Scaffold	377774	7669689	2013-03-18	3517	PRJEB417	SAMEA2271934
Malassezia caprae		strain: CBS 10434	1381934	ASM126462v1	GCA_001264625.1	GenBank		Scaffold	107038	7580816	2015-08-11		PRJNA286710	SAMN03774846
Malassezia cuniculi		strain: CBS 11721	948313	ASM126463v1	GCA_001264635.1	GenBank		Scaffold	519584	7459907	2015-08-11		PRJNA286710	SAMN03774860
Malassezia dermatis		strain: CBS 9169	169489	ASM126466v1	GCA_001264665.1	GenBank		Scaffold	137103	7540864	2015-08-11		PRJNA286710	SAMN03774868
Malassezia equina		strain: CBS 9969	1381935	ASM126468v1	GCA_001264685.1	GenBank		Scaffold	305943	7658883	2015-08-11		PRJNA286710	SAMN03774869
Malassezia sympodialis		strain: ATCC 96806	76777	ASM126470v1	GCA_001264705.1	GenBank		Scaffold	43926	7526115	2015-08-11		PRJNA286710	SAMN03774874
Malassezia sympodialis		strain: ATCC 44340	76777	ASM126471v1	GCA_001264715.1	GenBank		Scaffold	50793	7562283	2015-08-11		PRJNA286710	SAMN03774875
Malassezia restricta		strain: CBS 8742	76775	ASM126472v1	GCA_001264725.1	GenBank		Scaffold	394803	7260223	2015-08-11		PRJNA286710	SAMN03774878
Malassezia restricta		strain: CBS 7877	76775	ASM126476v1	GCA_001264765.1	GenBank		Scaffold	234658	7249850	2015-08-11		PRJNA286710	SAMN03774880
Malassezia japonica		strain: CBS 9431	223818	ASM126478v1	GCA_001264785.1	GenBank		Scaffold	57307	8341760	2015-08-11		PRJNA286710	SAMN03774894
Malassezia globosa		strain: CBS 7990	76773	ASM126479v1	GCA_001264795.1	GenBank		Scaffold	323688	8884250	2015-08-11		PRJNA286710	SAMN03774895
Malassezia globosa		strain: CBS 7966	76773	ASM126480v1	GCA_001264805.1	GenBank		Scaffold	405245	8940368	2015-08-11		PRJNA286710	SAMN03774896
Malassezia globosa		strain: CBS 7874	76773	ASM126481v1	GCA_001264815.1	GenBank		Scaffold	271359	8938591	2015-08-11		PRJNA286710	SAMN03774897
Malassezia furfur	Pityriasis (Tinea) versicolor infection agent	strain: CBS 7710	55194	ASM126486v1	GCA_001264865.1	GenBank		Scaffold	11427	15232490	2015-08-11		PRJNA286710	SAMN03774899
Malassezia furfur	Pityriasis (Tinea) versicolor infection agent	strain: CBS 7019	55194	ASM126487v1	GCA_001264875.1	GenBank		Scaffold	13169	13707196	2015-08-11		PRJNA286710	SAMN03774900
Malassezia yamatoensis		strain: MY9725	253288	ASM126488v1	GCA_001264885.1	GenBank		Scaffold	632223	8106837	2015-08-11		PRJNA286710	SAMN03774871
Malassezia furfur	Pityriasis (Tinea) versicolor infection agent	strain: CBS 4172	55194	ASM126489v1	GCA_001264895.1	GenBank		Scaffold	14357	14347881	2015-08-11		PRJNA286710	SAMN03774901
Malassezia sympodialis		strain: ATCC 42132	76777	ASM126492v1	GCA_001264925.1	GenBank		Scaffold	53207	7546902	2015-08-11		PRJNA286710	SAMN03774872
Malassezia slooffiae		strain: CBS 7956	76776	ASM126496v1	GCA_001264965.1	GenBank		Scaffold	13875	8425902	2015-08-11		PRJNA286710	SAMN03774877
Malassezia pachydermatis		strain: CBS 1879	77020	ASM126497v1	GCA_001264975.1	GenBank		Scaffold	643831	8158346	2015-08-11		PRJNA286710	SAMN03774881
Malassezia obtusa		strain: CBS 7876	76774	ASM126498v1	GCA_001264985.1	GenBank		Scaffold	21615	7842882	2015-08-11		PRJNA286710	SAMN03774892
Malassezia nana		strain: CBS 9557	180528	ASM126501v1	GCA_001265015.1	GenBank		Scaffold	248273	7607075	2015-08-11		PRJNA286710	SAMN03774893
Malassezia furfur	Pityriasis (Tinea) versicolor infection agent	strain: CBS 7982	55194	ASM126504v1	GCA_001265045.1	GenBank		Scaffold	19850	7877641	2015-08-11		PRJNA286710	SAMN03774898
Malassezia furfur	Pityriasis (Tinea) versicolor infection agent	strain: CBS 1878	55194	ASM126505v1	GCA_001265055.1	GenBank		Scaffold	12242	13865456	2015-08-11		PRJNA286710	SAMN03774903
Malassezia furfur	Pityriasis (Tinea) versicolor infection agent	strain: JPLK23	55194	ASM126506v1	GCA_001265065.1	GenBank		Scaffold	13521	7790619	2015-08-11		PRJNA286710	SAMN03774904
Malassezia pachydermatis		strain: CBS 1879	77020	MalaPachy	GCA_001278385.1	GenBank	From INSDC submitter	Scaffold	642545	8150648	2015-09-02	4202	PRJNA288787	SAMN03838212
Malassezia dermatis		strain: JCM 11348	169489	JCM_11348_assembly_v001	GCA_001600775.1	GenBank		Scaffold	276268	7551239	2016-03-01		PRJDB3732	SAMD00036788
Malassezia japonica		strain: JCM 11963	223818	JCM_11963_assembly_v001	GCA_001600795.1	GenBank		Scaffold	474362	8364631	2016-03-01		PRJDB3733	SAMD00036789
Malassezia nana		strain: JCM 12085	180528	JCM_12085_assembly_v001	GCA_001600835.1	GenBank		Scaffold	624426	7579486	2016-03-01		PRJDB3735	SAMD00036791
Malassezia furfur	Pityriasis (Tinea) versicolor infection agent	strain: 4DS	55194	AtyMaFurf	GCA_002549865.1	GenBank		Scaffold	9863	14158366	2017-10-13		PRJNA322049	SAMN05011616
Malassezia furfur	Pityriasis (Tinea) versicolor infection agent	strain: CBS 1878	55194	Malafurf	GCA_002551515.1	GenBank		Scaffold	21297	14762196	2017-10-13		PRJNA288787	SAMN03838117
Malassezia vespertilionis		strain: NWHC:44797-103	2020962	ASM281822v1	GCA_002818225.1	GenBank	From INSDC submitter	Scaffold	844276	7581597	2017-12-08	3816	PRJNA393681	SAMN07339246
Malassezia restricta		strain: KCTC 27527	76775	ASM329048v1	GCA_003290485.1	GenBank	From INSDC submitter	Complete Genome	1222814	7330907	2018-07-09	4544	PRJNA477735	SAMN09478194
Malassezia restricta CBS 7877		strain: CBS 7877	425264	ASM369160v1	GCA_003691605.1	GenBank	From INSDC submitter	Chromosome	1107729	7263187	2018-10-29	4155	PRJNA474956	SAMN09377640
Malassezia furfur	Pityriasis (Tinea) versicolor infection agent	isolate: CBS14141	55194	ASM993813v1	GCA_009938135.1	GenBank		Complete Genome	1862503	8268083	2020-01-28		PRJNA590853	SAMN13341476
Malassezia globosa		strain: CBS7966	76773	ASM1023209v1	GCA_010232095.1	GenBank		Complete Genome	969661	9084671	2020-02-06		PRJNA509412	SAMN10720087
Malassezia slooffiae		strain: CBS 7956	76776	ASM1057776v1	GCA_010577765.1	GenBank		Contig	1188172	8932160	2020-02-13		PRJNA509412	SAMN10720088
Malassezia pachydermatis		isolate: M13-UAB2019	77020	MalaPachy_UAB	GCA_014493585.1	GenBank		Chromosome	1423205	8225696	2020-09-09		PRJNA631787	SAMN14891974
Malassezia arunalokei		strain: NCCPF 127130	1514897	MALK	GCA_020085095.1	GenBank		Contig	771082	7247604	2021-09-21		PRJNA751706	SAMN20524822
Malassezia sympodialis		isolate: KS292	76777	Msy_KS292_June2015	GCA_900149135.1	GenBank		Complete Genome	1355867	7732420	2017-01-09		PRJEB13283	SAMEA3928479
Malassezia sympodialis ATCC 42132		strain: ATCC 42132	1230383	Msy_ATCC_42132_Feb2016	GCA_900149145.1	GenBank	From INSDC submitter	Complete Genome	1353702	7747459	2017-01-09	4662	PRJEB13283	SAMEA19198168
Malassezia sympodialis		isolate: KS024	76777	Msy_KS024_June2015	GCA_900149155.1	GenBank		Complete Genome	1365147	7757162	2017-01-09		PRJEB13283	SAMEA3928478
Malassezia sympodialis		isolate: KS327	76777	Msy_KS327_June2015	GCA_900149165.1	GenBank		Complete Genome	1354264	7873153	2017-01-09		PRJEB13283	SAMEA3928480
Malassezia sympodialis		isolate: KS004	76777	Msy_KS004_June2015	GCA_900149175.1	GenBank		Complete Genome	1353617	7729037	2017-01-09		PRJEB13283	SAMEA3928477
Malassezia globosa CBS 7966		strain: CBS 7966	425265	ASM18169v1	GCF_000181695.1	RefSeq	From INSDC submitter	Contig	654612	8958118	2007-11-02	4286	PRJNA18719	SAMN02953680
Malassezia sympodialis ATCC 42132		strain: ATCC 42132	1230383	ASM34930v2	GCF_000349305.1	RefSeq	From INSDC submitter	Scaffold	377774	7669689	2013-03-18	3517	PRJEB417	SAMEA2271934
Malassezia pachydermatis		strain: CBS 1879	77020	MalaPachy	GCF_001278385.1	RefSeq	From INSDC submitter	Scaffold	642545	8150648	2015-09-02	4202	PRJNA288787	SAMN03838212
Malassezia restricta		strain: KCTC 27527	76775	ASM329048v1	GCF_003290485.1	RefSeq	From INSDC submitter	Complete Genome	1222814	7330907	2018-07-09	4544	PRJNA477735	SAMN09478194
