## Supplementary Data 12 for "Skin metatranscriptomics reveals landscape of variation in microbial activity and gene expression across the human body"

### Sheet: AMP HMMs
Target accession fmt	Description	Seq cutoff	Domain cutoff
TIGR03651	circular bacteriocin, circularin A/uberolysin family	30.7	30.7
TIGR04067	Apre_1838 family putative sactipeptide bacteriocin	45	45
TIGR04065	CLI_3235 family bacteriocin precursor	26	26
TIGR03601	heterocycloanthracin family bacteriocin	35	35
TIGR03892	thiazolylpeptide-type bacteriocin precursor	25	25
TIGR03949	class IIb bacteriocin, lactobin A/cerein 7B family	21.5	21.5
TIGR03602	streptolysin S family TOMM toxin	40	40
TIGR01653	lactococcin 972 family bacteriocin	32.1	32.1
TIGR03795	BMA_0021/BMA_0022 family TOMM bacteriocin	41	41
TIGR04449	bacteriocin halocin C8-like domain	24	24
TIGR03898	mersacidin/lichenicidin family type 2 lantibiotic leader domain	23.5	23.5
TIGR03893	lichenicidin A2 family type 2 lantibiotic	33	33
TIGR03731	gallidermin/nisin family lantibiotic	29.3	29.3
TIGR04451	SCO0268 family class II lanthipeptide	40	40
TIGR04218	plantazolicin family TOMM peptide	45	40
NF040679	halocin C8 precursor-like protein	200	200
NF033881	aureocin A53 family class IId bacteriocin	27	27
NF033222	listeriolysin S family TOMM bacteriocin	30	30
NF033400	thiazolylpeptide-type bacteriocin	30	30
NF040664	lacticin 481 family lantibiotic	46	46
NF040663	salivaricin M family lantibiotic	60	60
NF000539	plantaricin C family lantibiotic	29	27
NF040680	enediyne antibiotic chromoprotein	86	86
NF033557	putidacin L1 family lectin-like bacteriocin	275	275
NF033425	PSM_alpha_1_2	30	30
NF033392	PSM_delta	37.5	37.5
NF033428	PSM_epsilo	33	33
PF05372	delta-lysin family phenol-soluble modulin	25	25
TIGR02708	L-lactate oxidase	645.5	645.5
TIGR02720	pyruvate oxidase	637.8	637.8
TIGR04223	cyclic lactone autoinducer peptide	19	19
