## Supplementary Table 2 for "Skin metatranscriptomics reveals landscape of variation in microbial activity and gene expression across the human body"

### Sheet: S. epi culture conditions
Sample	Stress exposure	Exposure Time
Ctrl	Nil	10 min
Oss	0.5M NaCl (osmotic stress)	10 min
Sp	Stationary phase	16h

### Sheet: Mock Community Composition
	MC4-uniform (n=10)	Relative abundance (%) in cells	Genome size	Relative abundance (%) in bases
1	Escherichia coli_1	10	5209985	13.0641
2	Klebsiella pneumoniae_2	10	5513818	13.826
3	Bacteroides fragilis_3	10	5236249	13.13
4	Enterococcus faecium_VRE_4	10	3155660	7.91287
5	Enterobacter hormaechei_5	10	4796819	12.0281
6	Clostridium perfringens_6	10	3394044	8.51062
7	Lactobacillus gasseri_7	10	1854273	4.64962
8	Salmonella Typimurium_8	10	4860935	12.1889
9	Enterococcus fecalis_9	10	3049036	7.64551
10	Staphylococcus aureus_10	10	2809261	7.04427
	MC5-log10 (n=10)	Relative abundance (%) in cells	Genome size	Relative abundance (%) in bases
1	Escherichia coli_1	89.1	5209985	89.0136
2	Klebsiella pneumoniae_2	8.9	5513818	9.40989
3	Bacteroides fragilis_3	0.89	5236249	0.893619
4	Enterococcus faecium_VRE_4	0.89	3155660	0.538545
5	Enterobacter hormaechei_5	0.089	4796819	0.0818626
6	Clostridium perfringens_6	0.089	3394044	0.0579228
7	Lactobacillus gasseri_7	0.0089	1854273	0.00316451
8	Salmonella Typimurium_8	0.00089	4860935	0.000829568
9	Enterococcus fecalis_9	0.00089	3049036	0.000520349
10	Staphylococcus aureus_10	8.9e-05	2809261	4.79429e-05
	MC19 modified (n=10)	Relative abundance (%) in cells	Genome size	Relative abundance (%) in bases
15	Staphylococcus epidermidis_15	10	2492107	10.3051
14	Staphylococcus aureus_MRSA_14	10	2946738	12.1851
18	Staphylococcus lugdunensis_18	10	2540324	10.5045
24	Cutibacterium acnes_24	10	2494842	10.3164
22	Corynebacterium resistens_22	10	2601311	10.7567
31	Staphylococcus capitis_31	10	2474999	10.2344
26	Micrococcus luteus_26	10	2461456	10.1784
33	Streptococcus mitis_33	10	1868859	7.72792
34	Streptococcus salivarius_34	10	2206151	9.12266
35	Streptococcus pneumoniae_35	10	2096425	8.66893
